# A Deep Survival EWAS approach estimating risk profile based on pre-diagnostic DNA methylation: an application to Breast Cancer time to diagnosis

**DOI:** 10.1101/2022.02.25.481911

**Authors:** Michela Carlotta Massi, Lorenzo Dominoni, Francesca Ieva, Giovanni Fiorito

## Abstract

Previous studies for cancer biomarker discovery based on pre-diagnostic blood DNA methylation profiles, either ignore the explicit modeling of the time to diagnosis (TTD) as in a survival analysis setting, or provide inconsistent results. This lack of consistency is likely due to the limitations of standard EWAS approaches, that model the effect of DNAm at CpG sites on TTD independently. In this work, we argue that a global approach to estimate CpG sites effect profile is needed, and we claim that such approach should capture the complex (potentially non-linear) relationships interplaying between sites. To prove our concept, we develop a new Deep Learning-based approach assessing the relevance of individual CpG Islands (i.e., assigning a weight to each site) in determining TTD while modeling their combined effect in a survival analysis scenario. The algorithm combines a tailored sampling procedure with DNAm sites agglomeration, deep non-linear survival modeling and SHapley Additive exPlanations (SHAP) values estimation to aid robustness of the derived effects profile. The proposed approach deal with the common complexities arising from epidemiological studies, such as small sample size, noise, and low signal-to-noise ratio of blood-derived DNAm. We apply our approach to a prospective case-control study on breast cancer nested in the EPIC Italy cohort and we perform weighted gene-set enrichment analyses to demonstrate the biological meaningfulness of the obtained results. We compared the results of Deep Survival EWAS with those of a traditional EWAS approach, demonstrating that our method performs better than the standard approach in identifying biologically relevant pathways.

**Author summary:** Blood-derived DNAm profiles could be exploited as new biomarkers for cancer risk stratification and possibly, early detection. This is of particular interest since blood is a convenient tissue to assay for constitutional methylation and its collection is non-invasive. Exploiting pre-diagnostic blood DNAm data opens the further opportunity to investigate the association of DNAm at baseline on cancer risk, modeling the relationship between sites’ methylation and the Time to Diagnosis. Previous studies mostly provide inconsistent results likely due to the limitations of standard EWAS approaches, that model the effect of DNAm at CpG sites on TTD independently. In this work we argue that an approach to estimate single CpG sites’ effect while modeling their combined effect on the survival outcome is needed, and we claim that such approach should capture the complex (potentially non-linear) relationships interplaying between sites. We prove this concept by developing a novel approach to analyze a prospective case-control study on breast cancer nested in the EPIC Italy cohort. A weighted gene set enrichment analysis confirms that our approach outperforms standard EWAS in identifying biologically meaningful pathways.
