## Supplementary material for "A Deep Survival EWAS approach estimating risk profile based on pre-diagnostic DNA methylation: an application to Breast Cancer time to diagnosis": S3 Table

### Sheet: DeepSurvEWAS(a)
	Pathway_name	Pathway_code	enrichment_pval
	Pathways in cancer	hsa05200	<0.0001
	Signaling pathways regulating pluripotency of stem cells	hsa04550	0.002
	PI3K-Akt signaling pathway	hsa04151	0.003
	Proteoglycans in cancer	hsa05205	0.003
	Gastric cancer	hsa05226	0.005
	Calcium signaling pathway	hsa04020	0.011
	Mineral absorption	hsa04978	0.014
	Breast cancer	hsa05224	0.015
	Neuroactive ligand-receptor interaction	hsa04080	0.016
	Human papillomavirus infection	hsa05165	0.018
	Epstein-Barr virus infection	hsa05169	0.028
	Cytokine-cytokine receptor interaction	hsa04060	0.045
	Intestinal immune network for IgA production	hsa04672	0.068
	cAMP signaling pathway	hsa04024	0.072
	Transcriptional misregulation in cancer	hsa05202	0.099
	Endocytosis	hsa04144	0.134
	Ras signaling pathway	hsa04014	0.144
	Renin secretion	hsa04924	0.157
	Rap1 signaling pathway	hsa04015	0.164
	Axon guidance	hsa04360	0.186

### Sheet: DeepSurvEWAS(b)
	Pathway_name	Pathway_code	enrichment_pval
	Pathways in cancer	hsa05200	<0.0001
	Signaling pathways regulating pluripotency of stem cells	hsa04550	0.003
	Gastric cancer	hsa05226	0.003
	PI3K-Akt signaling pathway	hsa04151	0.004
	Proteoglycans in cancer	hsa05205	0.004
	Calcium signaling pathway	hsa04020	0.013
	Mineral absorption	hsa04978	0.017
	Human papillomavirus infection	hsa05165	0.018
	Neuroactive ligand-receptor interaction	hsa04080	0.024
	Breast cancer	hsa05224	0.036
	cAMP signaling pathway	hsa04024	0.049
	Epstein-Barr virus infection	hsa05169	0.051
	Cytokine-cytokine receptor interaction	hsa04060	0.068
	Intestinal immune network for IgA production	hsa04672	0.069
	Transcriptional misregulation in cancer	hsa05202	0.092
	Endocytosis	hsa04144	0.11
	Ras signaling pathway	hsa04014	0.144
	Renin secretion	hsa04924	0.158
	Rap1 signaling pathway	hsa04015	0.159
	Vascular smooth muscle contraction	hsa04270	0.193

### Sheet: DeepSurvEWAS(c)
	Pathway_name	Pathway_code	enrichment_pval
	Pathways in cancer	hsa05200	<0.0001
	PI3K-Akt signaling pathway	hsa04151	0.002
	Signaling pathways regulating pluripotency of stem cells	hsa04550	0.002
	Proteoglycans in cancer	hsa05205	0.003
	Gastric cancer	hsa05226	0.004
	Breast cancer	hsa05224	0.008
	Human papillomavirus infection	hsa05165	0.014
	Calcium signaling pathway	hsa04020	0.015
	Mineral absorption	hsa04978	0.017
	Cytokine-cytokine receptor interaction	hsa04060	0.035
	Epstein-Barr virus infection	hsa05169	0.037
	cAMP signaling pathway	hsa04024	0.052
	Neuroactive ligand-receptor interaction	hsa04080	0.052
	Intestinal immune network for IgA production	hsa04672	0.063
	Transcriptional misregulation in cancer	hsa05202	0.068
	Ras signaling pathway	hsa04014	0.085
	Endocytosis	hsa04144	0.119
	Renin secretion	hsa04924	0.119
	Regulation of actin cytoskeleton	hsa04810	0.139
	Rap1 signaling pathway	hsa04015	0.162

### Sheet: DeepSurvEWAS(d)
	Pathway_name	Pathway_code	enrichment_pval
	Pathways in cancer	hsa05200	<0.0001
	PI3K-Akt signaling pathway	hsa04151	0.002
	Signaling pathways regulating pluripotency of stem cells	hsa04550	0.002
	Proteoglycans in cancer	hsa05205	0.003
	Gastric cancer	hsa05226	0.004
	Breast cancer	hsa05224	0.008
	Human papillomavirus infection	hsa05165	0.014
	Calcium signaling pathway	hsa04020	0.015
	Mineral absorption	hsa04978	0.017
	Cytokine-cytokine receptor interaction	hsa04060	0.035
	Epstein-Barr virus infection	hsa05169	0.037
	cAMP signaling pathway	hsa04024	0.052
	Neuroactive ligand-receptor interaction	hsa04080	0.052
	Intestinal immune network for IgA production	hsa04672	0.063
	Transcriptional misregulation in cancer	hsa05202	0.068
	Ras signaling pathway	hsa04014	0.085
	Endocytosis	hsa04144	0.119
	Renin secretion	hsa04924	0.119
	Regulation of actin cytoskeleton	hsa04810	0.139
	Rap1 signaling pathway	hsa04015	0.162
