## Supplementary material for "A Deep Survival EWAS approach estimating risk profile based on pre-diagnostic DNA methylation: an application to Breast Cancer time to diagnosis": S5 Table

### Sheet: Foglio1
Pathway_name	Pathway_code	enrichment_pval
Non-small cell lung cancer	hsa05223	0.001
Leukocyte transendothelial migration	hsa04670	0.007
Intestinal immune network for IgA production	hsa04672	0.01
Inositol phosphate metabolism	hsa00562	0.017
Cell adhesion molecules	hsa04514	0.029
Chemokine signaling pathway	hsa04062	0.03
Hedgehog signaling pathway	hsa04340	0.03
C-type lectin receptor signaling pathway	hsa04625	0.037
Amphetamine addiction	hsa05031	0.058
Cellular senescence	hsa04218	0.063
Dopaminergic synapse	hsa04728	0.066
Glycerolipid metabolism	hsa00561	0.068
Hypertrophic cardiomyopathy	hsa05410	0.075
Fc gamma R-mediated phagocytosis	hsa04666	0.077
Pathogenic Escherichia coli infection	hsa05130	0.088
Dilated cardiomyopathy	hsa05414	0.089
Amyotrophic lateral sclerosis	hsa05014	0.102
Endocrine and other factor-regulated calcium reabsorption	hsa04961	0.103
Cytokine-cytokine receptor interaction	hsa04060	0.105
Cell cycle	hsa04110	0.106
